# Proteomics of human cancer-associated T cells identifies regulators of T cell functionality

**DOI:** 10.64898/2026.08.18.745433

**Authors:** Kaspar Bresser, Žan Hozjan, Nila H Servaas, Suzan Stelloo, Cornelia G Spruijt, Maïa Nestor Martin, Aurélie Guislain, Nandhini Kanagasabesan, Stijn Kneefel, Arie Johan Hoogendijk, Carmen van der Zwaan, Živa Moravec, Rhianne Voogd, Marja Nieuwland, Jessica Sieljes, Robert van Es, Kim Monkhorst, Koen Hartemink, Willemijn SME Theelen, Wouter Scheper, Michiel Vermeulen, Monika C Wolkers

**Author notes:** Corresponding author: Monika C Wolkers. Authors contributed equally (Kaspar Bresser, Žan Hozjan).

## Abstract

CD8⁺ T cells in solid cancers progressively lose anti-tumor activity, yet the cell-intrinsic mechanisms driving this loss of function remain incompletely defined. Here, we performed matched proteomic and transcriptomic profiling of dysfunctional and bystander CD8⁺ tumor-infiltrating T cells isolated from primary tumors of treatment-naïve non-small cell lung cancer patients. Proteomic analysis revealed widespread discordance with mRNA expression, with 8% of all quantified proteins displaying differential expression exclusively at the protein level. Genetic perturbation of such differentially expressed proteins identified the chromatin remodeler CHD4 and fatty acid synthase (FASN) as cell-intrinsic regulators of T cell function. CHD4 deletion resulted in altered gene-regulatory networks that promoted effector differentiation and enhanced cytokine production. In contrast, FASN deletion preserved mitochondrial fitness and sustained T cell functionality under chronic T cell receptor stimulation. Together, these findings demonstrate that proteomic profiling uncovers regulators of T cell functionality that are not apparent from transcriptomic analyses alone, highlighting an additional layer of regulatory control.

**One Sentence Summary:** Integrated multi-omic profiling of human tumor-infiltrating T cells reveals cell-intrinsic regulators of T cell dysfunction that are missed by transcriptomic analyses alone.
