## Supplementary Table 1 for "Proteomics of human cancer-associated T cells identifies regulators of T cell functionality"

### Sheet: Dysfunction
Dysfunction genes
ITGA2
PHEX
LRRC28
ZBED2
SLC2A8
ZC3H12C
PHLDA1
ID3
RDH10
FCRL3
SPRY2
EGR2
CADM1
EOMES
HLA-DQA2
CSF1
TNFSF4
FAM3C
HLA-DRB1
TNFSF9
HLA-DRB6
GZMH
KIR2DL3
TIMD4
PON2
KIR2DL4
HLA-DMA
IFNG
CD200
MYO7A
AFAP1L2
HLA-DQA1
AKAP5
CST7
TIGIT
CCL4L1
TNS3
FAM49A
ETV1
GFOD1
SMIM10
ITGAE
FASLG
CD63
GOLIM4
HIST1H1B
PRR11
C16orf45
CDT1
NCAPG
LINC00158
GCNT1
ENTPD1
CXCL13
CLSPN
XCL2
CENPW
GNG4
PON3
SPC24
NUF2
FCGR3A
RAD51
LAG3
PRF1
ORC6
MCM4
PTMS
SEMA4A
LIMK1
UBE2T
APOBEC3B
CDKN3
ASPM
REEP2
MCM2
CD38
STMN1
ESCO2
GGH
BUB1
CDK1
UHRF1
TOP2A
CCL5
KIF2C
TMEM155
TYMS
HAVCR2
WDHD1
VCAM1
NHS
CCL4
SPAG5
XRCC2
CCNB1
CEP55
SLC43A3
HIST1H2AL
IRF8
ITGA1
GINS1
MKI67
CDCA2
SPRY1
ABI3
KIF18B
IFITM10
TNFRSF9
KIF4A
LILRB1
DIAPH3
FXYD2
POLQ
DRAXIN
CD244
KIF14
TNIP3
PDLIM4
TSPAN13
GINS2
PLCG2
CLIC3
GNGT2
PIK3AP1
PBK
ZBTB32
CD9
PKMYT1
CDCA3
SKA3
NEIL3
CDC6
TRIP13
ORC1
DEPDC1B
EXO1
MYBL2
CENPA
CXXC5
GEM
CCL3
HJURP
PLK1
CKAP2L
MELK
SHCBP1
TPX2
QPRT
CCR1
KIF23
GABARAPL1
GTSE1
DTL
P2RY1
E2F8
ATP8B4
PRSS30P
FXYD6-FXYD2
MND1
FAM166B
KIF15
DLGAP5
MTFR2
CDCA8
POC1A
DMC1
MCM10
BUB1B
HMMR
LINC00299
LILRP2
SLC17A9
PROX2
CRTAM
NEK2
AOAH
HMOX1
SLAMF7
BTBD16
FBXO43
CDCA5
PHGDH
CLEC12A
FAM111B
TTK
PTGIS
LAYN
WIPF3
DSCC1
RGS13
CLNK
ASF1B
IGFBP6
CTSW
TROAP
ADAM28
GNLY
SYNGR1
PTPRK
SFTPB
ANLN
TK1
SKA1
GZMB
UBE2C
CCL3L1
ITM2C
BIRC5
ZWINT
NCR1
RRM2
PIK3R6
AURKB
RAD51AP1
YBX3
SPC25
CCNB2
GPA33
CDC45
REG4
STYK1
MYO1E
NKG7
CDC20
C2orf48
DBN1
TTC24
CCL3L3
KLRC2
KRT86
KLRD1
KRT81
CD248
CD8B
KLRC3
CD8A
ZNF683
ANAPC1P1
KLRC1
KLRC4
KLRK1
CXCR6
CCL4L2
CCND2
PCED1B
AGFG1
PTPN11
NAB1
TRAC
RNF19A
SYT11
DUSP4
UBE2F
GALNT1
CBLB
PTPN6
SIRPG
IL2RB
GBP2
NBL1
PAG1
AC006129.4
TRAF5
SLA
TNFRSF1B
RAB27A
CD27
TOX2
DGKH
CD7
MIR155HG
CTLA4
SNAP47
LYST
PDCD1

### Sheet: Cytotoxicity
Cytotoxicity genes
CYTH1
MIR4426
FAM101B
GNPTAB
SYTL1
GZMH
EPB41
IQGAP2
TXK
AOAH
SNORD54
SCARNA17
DIP2A
GSAP
YPEL1
RPS3A
MYO1F
PRKCQ-AS1
LYAR
TRGC1
GNLY
ATM
SYNE1
CCND3
TXNIP
S100A10
SAMHD1
AHNAK
FCRL6
CAST
KLRG1
TRDC
KLRB1
RPL3
EFHD2
ARL4C
EMP3
TYROBP
SAMD3
BIN2
SELL
STK38
IL7R
PLEK
C1orf162
SORL1
C1orf21
S1PR1
SPON2
TGFBR3
FGR
KLRF1
FCGR3A
FAM65B
CD300A
FGFBP2
CX3CR1
S1PR5
PLAC8
ZAP70
