## Supplementary Table 3 for "Proteomics of human cancer-associated T cells identifies regulators of T cell functionality"

ID	Description	setSize	enrichmentScore	NES	pvalue	p.adjust	qvalue	rank	leading_edge	core_enrichment
HALLMARK_E2F_TARGETS	HALLMARK_E2F_TARGETS	59	0.669705909655641	2.3390438662035913	2.4421497965308248e-8	9.524384206470217e-7	6.940846790140239e-7	153	tags=34%, list=8%, signal=32%	MCM3/MCM2/MCM4/STMN1/MCM6/PCNA/MCM7/NAP1L1/NME1/NASP/ANP32E/MKI67/CBX5/RANBP1/PAICS/HMGB3/MSH2/TUBB/EED/RNASEH2A
HALLMARK_UV_RESPONSE_UP	HALLMARK_UV_RESPONSE_UP	34	0.5911142073015719	1.868388950781197	0.0018320049442653251	0.023816064275449227	0.017355836314092554	305	tags=41%, list=17%, signal=35%	FEN1/RFC4/RAB27A/BSG/AGO2/FKBP4/PPIF/NXF1/H2AX/ARRB2/UROD/STIP1/CYB5B/CNP
HALLMARK_UV_RESPONSE_DN	HALLMARK_UV_RESPONSE_DN	16	-0.7150947314654239	-1.8400511085888576	0.001748357587054296	0.023816064275449227	0.017355836314092554	138	tags=50%, list=8%, signal=47%	SYNE1/NFKB1/PIK3CD/BCKDHB/NEK7/PDLIM5/ANXA4/ANXA2
HALLMARK_COAGULATION	HALLMARK_COAGULATION	12	-0.7463899150944112	-1.791156906478935	0.0041656049439257525	0.03249171856262087	0.023678175470735856	108	tags=33%, list=6%, signal=32%	SERPINA1/CAPN2/LTA4H/ANXA1
HALLMARK_G2M_CHECKPOINT	HALLMARK_G2M_CHECKPOINT	52	0.49094937811545936	1.6665925642648518	0.0034130186097776705	0.03249171856262087	0.023678175470735856	261	tags=29%, list=14%, signal=25%	MCM3/MCM2/STMN1/MCM6/SMC2/NASP/MKI67/HMGB3/TOP1/NUMA1/H2AX/JPT1/TGFB1/LIG3/CUL3
HALLMARK_OXIDATIVE_PHOSPHORYLATION	HALLMARK_OXIDATIVE_PHOSPHORYLATION	83	-0.4361958198570298	-1.578413566819108	0.006621001208361866	0.043036507854352125	0.031362637302766734	440	tags=39%, list=24%, signal=31%	VDAC2/IMMT/NDUFB8/GPX4/ECH1/BCKDHA/DLAT/ATP6V1E1/DLD/HSD17B10/NDUFA6/GLUD1/PDHA1/NDUFA7/ACADSB/IDH3A/NDUFB4/ACO2/PHB2/AIFM1/COX5B/GOT2/CS/PDHB/SUCLG1/SDHB/MDH1/SDHA/COX7A2/MDH2/ALDH6A1/ACAT1
