## Supplementary Table 6 for "Proteomics of human cancer-associated T cells identifies regulators of T cell functionality"

ID	Description	setSize	enrichmentScore	NES	pvalue	p.adjust	qvalue	rank	leading_edge	core_enrichment	metric	comparison
HALLMARK_E2F_TARGETS	HALLMARK_E2F_TARGETS	58	0.570344322197173	1.9215130581174165	4.8421890640296014e-5	9.442268674857723e-4	7.135857568043623e-4	331	tags=45%, list=22%, signal=36%	MCM2/MKI67/HMGB3/PAICS/STMN1/MCM4/MCM3/NME1/RANBP1/PHF5A/MCM7/TUBG1/EIF2S1/PCNA/TMPO/NUP107/MCM6/MSH2/RAN/NUDT21/ANP32E/H2AZ1/HMGB2/EED/CSE1L/XRCC6	RNA	CD39pos - CD39neg
HALLMARK_FATTY_ACID_METABOLISM	HALLMARK_FATTY_ACID_METABOLISM	56	0.5671567696366416	1.8983023740395542	4.3142327143529146e-5	9.442268674857723e-4	7.135857568043623e-4	465	tags=66%, list=31%, signal=47%	CRYZ/FH/MDH1/CBR1/BCKDHB/HIBCH/HADH/ACADS/ACAT2/ALDH3A2/HADHB/HSDL2/GPD2/HMGCL/ECHS1/DLD/ACOT2/PDHB/ACSL4/ACO2/H2AZ1/APEX1/HSD17B10/METAP1/GRHPR/SUCLG1/ACAA1/UROD/DECR1/MDH2/YWHAH/HSPH1/ALDH9A1/ACSL5/ECH1/PDHA1/SUCLG2	RNA	CD39pos - CD39neg
HALLMARK_ADIPOGENESIS	HALLMARK_ADIPOGENESIS	46	0.571396640973358	1.8458185126528093	1.452406553570841e-4	0.0018881285196420932	0.001426925736841528	453	tags=61%, list=30%, signal=44%	BCKDHA/CAT/AIFM1/HIBCH/HADH/PRDX3/ACADS/QDPR/SCP2/GPD2/TALDO1/ECHS1/CYC1/DLD/TANK/UQCRC1/ACO2/NDUFAB1/ETFB/IDH3A/DLAT/SUCLG1/AK2/DECR1/MDH2/ACLY/SDHB/ECH1	RNA	CD39pos - CD39neg
HALLMARK_GLYCOLYSIS	HALLMARK_GLYCOLYSIS	46	0.5570565433209325	1.7994947931521021	3.355655134811577e-4	0.0032717637564412872	0.0024725879940716883	442	tags=57%, list=30%, signal=41%	STMN1/FKBP4/GNPDA1/MDH1/PGM2/AKR1A1/GUSB/COPB2/GALK1/TPI1/TALDO1/DLD/HSPA5/PSMC4/HDLBP/PGK1/AK3/ENO1/ME2/GOT2/PKM/MDH2/GLRX/ARPP19/PFKP/ALDH9A1	RNA	CD39pos - CD39neg
HALLMARK_MTORC1_SIGNALING	HALLMARK_MTORC1_SIGNALING	77	0.4813110644213451	1.6861710187265313	7.742578756917289e-4	0.006039211430395485	0.004564046425130191	227	tags=31%, list=15%, signal=28%	MCM2/PHGDH/FDXR/SHMT2/MCM4/CACYBP/FKBP2/GAPDH/HPRT1/WARS1/PSMD14/QDPR/TUBG1/STIP1/TPI1/PPA1/CTSC/SERPINH1/ACTR3/PSMA4/SEC11A/CYB5B/GMPS/HSPA5	RNA	CD39pos - CD39neg
HALLMARK_OXIDATIVE_PHOSPHORYLATION	HALLMARK_OXIDATIVE_PHOSPHORYLATION	81	0.46837504729741186	1.6482597546121018	0.0010701380043457178	0.006955897028247166	0.005256818266961421	461	tags=48%, list=31%, signal=35%	BCKDHA/FH/MDH1/AIFM1/ATP5F1C/PRDX3/HADHB/SLC25A11/ECHS1/CYC1/DLD/NNT/ETFA/PDHB/UQCRC1/IDH2/ACO2/NDUFAB1/NDUFS1/SLC25A5/ETFB/IDH3A/HSD17B10/DLAT/SUCLG1/ACAA1/DECR1/VDAC2/GOT2/UQCRFS1/MDH2/VDAC3/SDHB/PHB2/LRPPRC/ECH1/PDHA1/COX5A/VDAC1	RNA	CD39pos - CD39neg
HALLMARK_XENOBIOTIC_METABOLISM	HALLMARK_XENOBIOTIC_METABOLISM	29	0.5754189438338202	1.715939134257306	0.0037699069685977475	0.021003767396473163	0.01587329249935894	576	tags=79%, list=39%, signal=50%	MTHFD1/SHMT2/CAT/CBR1/COMT/ADH5/HPRT1/GSTM4/GART/ACO2/SAR1B/MCCC2/GSTO1/ATP2A2/ARPP19/ALDH9A1/CNDP2/ECH1/PGD/DHRS7/NMT1/PSMB10/AHCY	RNA	CD39pos - CD39neg
HALLMARK_E2F_TARGETS	HALLMARK_E2F_TARGETS	58	0.663103158551392	2.326620456481405	2.571598769494322e-8	1.0029235201027857e-6	7.850143612140563e-7	88	tags=29%, list=6%, signal=29%	MCM3/MCM2/MCM4/STMN1/MCM6/PCNA/MCM7/NAP1L1/NME1/NASP/ANP32E/MKI67/CBX5/RANBP1/PAICS/HMGB3/MSH2	protein	CD39pos - CD39neg
HALLMARK_UV_RESPONSE_DN	HALLMARK_UV_RESPONSE_DN	15	-0.729259357274856	-1.844108699070521	0.0021261555807703574	0.027640022550014645	0.02163456555871592	124	tags=33%, list=8%, signal=31%	BCKDHB/NEK7/PDLIM5/ANXA4/ANXA2	protein	CD39pos - CD39neg
HALLMARK_UV_RESPONSE_UP	HALLMARK_UV_RESPONSE_UP	33	0.5854165017006607	1.804998235700671	0.0017101494520729394	0.027640022550014645	0.02163456555871592	267	tags=42%, list=18%, signal=36%	FEN1/RFC4/RAB27A/BSG/AGO2/FKBP4/PPIF/NXF1/H2AX/ARRB2/UROD/STIP1/CYB5B/CNP	protein	CD39pos - CD39neg
HALLMARK_COAGULATION	HALLMARK_COAGULATION	12	-0.7407849563367847	-1.7620676455892526	0.0060788242308164285	0.04741482900036814	0.037112821619721355	98	tags=33%, list=7%, signal=31%	SERPINA1/CAPN2/LTA4H/ANXA1	protein	CD39pos - CD39neg
HALLMARK_G2M_CHECKPOINT	HALLMARK_G2M_CHECKPOINT	51	0.487066232377406	1.6617903011846462	0.005819824118015557	0.04741482900036814	0.037112821619721355	65	tags=16%, list=4%, signal=16%	MCM3/MCM2/STMN1/MCM6/SMC2/NASP/MKI67/HMGB3	protein	CD39pos - CD39neg
HALLMARK_MTORC1_SIGNALING	HALLMARK_MTORC1_SIGNALING	77	0.5614511403763134	1.8267641221768889	1.2301955402157854e-5	4.797762606841563e-4	2.9783681499961125e-4	375	tags=45%, list=25%, signal=36%	PHGDH/MCM2/SERPINH1/MCM4/CACYBP/SHMT2/STIP1/HSPD1/QDPR/FDXR/HSPA4/CTSC/GAPDH/HSPE1/TPI1/HSPA5/HPRT1/WARS1/CYB5B/GMPS/PPA1/ACTR3/CORO1A/ENO1/GLRX/PITPNB/SEC11A/CALR/TUBG1/PRDX1/PSMC4/PSMD13/CANX/LTA4H/ACLY	RNA	CD39pos - adjacent
HALLMARK_ESTROGEN_RESPONSE_LATE	HALLMARK_ESTROGEN_RESPONSE_LATE	22	0.734968413604421	1.9657284373266104	5.618215340439414e-5	0.0010955519913856857	6.800997517374029e-4	211	tags=50%, list=14%, signal=44%	KRT19/FKBP4/SLC27A2/PTPN6/RNASEH2A/IDH2/FABP5/PPIF/HPRT1/ALDH3A2/ETFB	RNA	CD39pos - adjacent
HALLMARK_INTERFERON_GAMMA_RESPONSE	HALLMARK_INTERFERON_GAMMA_RESPONSE	44	0.6141437803677785	1.865687766942249	1.0641929977233209e-4	0.0012882008507242575	7.996928358072315e-4	222	tags=48%, list=15%, signal=42%	GZMA/CASP1/GBP4/CMPK2/PTPN6/OASL/IFI35/OAS2/OAS3/ISOC1/LAP3/TRIM21/PSME2/WARS1/STAT1/MX1/DDX60/PSMB10/SAMD9L/RIGI/EIF2AK2	RNA	CD39pos - adjacent
HALLMARK_E2F_TARGETS	HALLMARK_E2F_TARGETS	58	0.5745461961845973	1.821789960063693	1.3212316417684692e-4	0.0012882008507242575	7.996928358072315e-4	342	tags=45%, list=23%, signal=36%	MCM2/MKI67/MCM4/MSH2/STMN1/MCM3/NME1/RNASEH2A/LMNB1/HMGB2/TMPO/NUDT21/PAICS/TACC3/HMGB3/RANBP1/H2AZ1/PCNA/EED/MCM6/NUP107/ANP32E/MCM7/CBX5/EIF2S1/TUBG1	RNA	CD39pos - adjacent
HALLMARK_GLYCOLYSIS	HALLMARK_GLYCOLYSIS	46	0.572544732457217	1.7509287178878088	6.614538821095182e-4	0.005159340280454242	0.0032028293238987203	391	tags=57%, list=26%, signal=43%	FKBP4/STMN1/GNPDA1/TPI1/LHPP/GALK1/HSPA5/BPNT1/ME2/PKM/COPB2/PGM2/MDH1/ENO1/GLRX/MDH2/GMPPA/DLD/GOT2/ALDH9A1/TALDO1/GUSB/PSMC4/HDLBP/ARPP19/AK3	RNA	CD39pos - adjacent
HALLMARK_INTERFERON_ALPHA_RESPONSE	HALLMARK_INTERFERON_ALPHA_RESPONSE	25	0.6726651346443159	1.8428295359608893	8.339529623979577e-4	0.005420694255586725	0.003365073357044391	222	tags=56%, list=15%, signal=48%	CASP1/GBP4/CMPK2/OASL/IFI35/GBP2/LAP3/TRIM21/PSME2/WARS1/MX1/DDX60/SAMD9L/EIF2AK2	RNA	CD39pos - adjacent
HALLMARK_BILE_ACID_METABOLISM	HALLMARK_BILE_ACID_METABOLISM	13	0.7545118195177173	1.799799037848989	0.0015296264866284397	0.008522204711215592	0.005290437472549492	188	tags=69%, list=13%, signal=61%	SLC27A2/FDXR/IDH2/ISOC1/SCP2/LCK/CAT/ACSL5/PRDX5	RNA	CD39pos - adjacent
HALLMARK_ADIPOGENESIS	HALLMARK_ADIPOGENESIS	46	0.5403417817407183	1.6524472054158437	0.003376249162503564	0.016459214667204874	0.01021759614968184	388	tags=50%, list=26%, signal=38%	BCKDHA/ACADS/QDPR/GPD2/HIBCH/SCP2/AIFM1/ECHS1/PRDX3/IDH3A/TANK/CAT/ETFB/UQCRC1/MDH2/DLD/ECH1/TALDO1/HADH/DECR1/CYC1/ACLY/AK2	RNA	CD39pos - adjacent
HALLMARK_ESTROGEN_RESPONSE_EARLY	HALLMARK_ESTROGEN_RESPONSE_EARLY	13	0.7083368910599899	1.6896541870180442	0.008095044213245839	0.035078524924065296	0.02177614232802974	26	tags=38%, list=2%, signal=38%	KRT19/FKBP4/SLC27A2/KRT8/KRT18	RNA	CD39pos - adjacent
HALLMARK_COMPLEMENT	HALLMARK_COMPLEMENT	34	0.5451942636466406	1.5743976686354555	0.010463923041837695	0.04080929986316701	0.025333708417080738	192	tags=38%, list=13%, signal=34%	GZMA/CASP1/GPD2/CTSB/CTSC/ANXA5/LAP3/PREP/PRCP/HSPA5/LCK/PFN1/APOBEC3G	RNA	CD39pos - adjacent
HALLMARK_E2F_TARGETS	HALLMARK_E2F_TARGETS	58	0.6645653826930846	2.375562456982572	8.268585652831915e-9	3.2247484046044466e-7	2.524094567706585e-7	98	tags=31%, list=7%, signal=30%	MCM3/MCM2/MCM4/STMN1/PCNA/MCM7/MCM6/NME1/NAP1L1/NASP/HMGB3/RANBP1/MSH2/ANP32E/PAICS/MKI67/EED/JPT1	protein	CD39pos - adjacent
HALLMARK_INTERFERON_ALPHA_RESPONSE	HALLMARK_INTERFERON_ALPHA_RESPONSE	25	0.6873201639651215	2.0527430363223913	5.87648413911629e-5	0.0011459144071276767	8.969370528124866e-4	191	tags=52%, list=13%, signal=46%	MX1/LAP3/IFI35/GBP2/DDX60/PSME2/WARS1/PARP14/EIF2AK2/OASL/GBP4/SAMD9L/CMPK2	protein	CD39pos - adjacent
HALLMARK_INTERFERON_GAMMA_RESPONSE	HALLMARK_INTERFERON_GAMMA_RESPONSE	44	0.5559377016300941	1.895614807713946	5.363550895946352e-4	0.006345916254881355	0.004967113937693908	191	tags=43%, list=13%, signal=39%	MX1/GZMA/LAP3/IFI35/HLA-DRB1/STAT1/DDX60/RNF213/PSME2/WARS1/OAS2/PARP14/EIF2AK2/OASL/GBP4/HLA-B/SAMD9L/PTPN1/CMPK2	protein	CD39pos - adjacent
HALLMARK_MYC_TARGETS_V1	HALLMARK_MYC_TARGETS_V1	123	0.40397542749877846	1.6482335564238275	6.508632056288569e-4	0.006345916254881355	0.004967113937693908	420	tags=41%, list=28%, signal=32%	MCM2/MCM4/PCNA/MCM7/MCM6/NME1/NAP1L1/LDHA/RANBP1/EIF2S2/RFC4/EEF1B2/HSP90AB1/HPRT1/PSMA7/EIF4A1/TRIM28/CCT4/PA2G4/PABPC1/PSMD14/RPS2/CANX/IARS1/CCT2/RPL34/IMPDH2/HSPE1/SF3B3/TCP1/KPNB1/PSMC6/EIF3D/ETF1/CBX3/RPL6/DHX15/EIF2S1/PRDX3/PPM1G/XPO1/RPS3/VBP1/CAD/RPS5/SRM/UBE2L3/VDAC1/RPL22/TARDBP	protein	CD39pos - adjacent
HALLMARK_UV_RESPONSE_UP	HALLMARK_UV_RESPONSE_UP	33	0.5749048704786466	1.8398205783153787	0.001583192869924791	0.010290753654511141	0.008054840917161217	312	tags=42%, list=21%, signal=34%	FEN1/RAB27A/PPIF/RFC4/DNAJA1/UROD/FKBP4/AGO2/BSG/ARRB2/STIP1/TARS1/NXF1/PSMC3	protein	CD39pos - adjacent
HALLMARK_OXIDATIVE_PHOSPHORYLATION	HALLMARK_OXIDATIVE_PHOSPHORYLATION	81	-0.4739854448563786	-1.751784407058949	0.0014122844792744825	0.010290753654511141	0.008054840917161217	455	tags=57%, list=30%, signal=42%	NDUFB4/DLD/HSPA9/ATP5F1E/NDUFA7/NDUFA4/ATP5PO/COX4I1/IDH3A/PHB2/OGDH/AIFM1/NDUFS1/COX5A/VDAC2/ETFB/TIMM9/NDUFAB1/GRPEL1/ACADVL/ACADSB/ECHS1/ATP5F1C/HSD17B10/GPX4/ACO2/MDH1/GLUD1/PDHA1/ECH1/MDH2/DLST/CS/NNT/PDHB/GOT2/SDHA/IMMT/COX5B/SUCLG1/COX7A2/SDHB/DLAT/COX6C/ALDH6A1/ACAT1	protein	CD39pos - adjacent
HALLMARK_INTERFERON_GAMMA_RESPONSE	HALLMARK_INTERFERON_GAMMA_RESPONSE	44	0.6518838486080404	1.969397130846467	1.3090916599813813e-4	0.004325523283566586	0.0033856997361249937	247	tags=61%, list=17%, signal=53%	GBP4/HLA-A/GZMA/IFI35/RIGI/PTPN6/STAT1/OASL/SAMD9L/PSMB10/CASP1/OAS2/EIF2AK2/PNPT1/OAS3/DDX60/PSMA2/PSME1/PARP14/PSME2/CCL5/PML/MX1/CMPK2/RNF213/LAP3/PNP	RNA	CD39neg - adjacent
HALLMARK_ESTROGEN_RESPONSE_EARLY	HALLMARK_ESTROGEN_RESPONSE_EARLY	13	0.8284377075311828	1.884566587906629	2.2182170684956852e-4	0.004325523283566586	0.0033856997361249937	58	tags=31%, list=4%, signal=30%	KRT19/KRT8/KRT18/FKBP4	RNA	CD39neg - adjacent
HALLMARK_ESTROGEN_RESPONSE_LATE	HALLMARK_ESTROGEN_RESPONSE_LATE	22	0.700338804451604	1.814665678129242	0.0017473583889619966	0.01878884541917707	0.01470651868167706	99	tags=32%, list=7%, signal=30%	KRT19/SERPINA1/RNASEH2A/PTPN6/FKBP4/IDH2/FABP5	RNA	CD39neg - adjacent
HALLMARK_INTERFERON_ALPHA_RESPONSE	HALLMARK_INTERFERON_ALPHA_RESPONSE	25	0.6787782382467417	1.8061234170896434	0.0019270610686335456	0.01878884541917707	0.01470651868167706	335	tags=72%, list=22%, signal=57%	GBP4/IFI35/OASL/SAMD9L/GBP2/CASP1/EIF2AK2/PNPT1/DDX60/PSME1/PARP14/PSME2/MX1/CMPK2/LAP3/TRIM21/ADAR/ELF1	RNA	CD39neg - adjacent
HALLMARK_INTERFERON_ALPHA_RESPONSE	HALLMARK_INTERFERON_ALPHA_RESPONSE	25	0.7602934093470977	2.2981240622602868	3.3277557591492034e-6	1.2978247460681893e-4	1.0158412317402832e-4	150	tags=56%, list=10%, signal=51%	MX1/PSME2/IFI35/LAP3/DDX60/PARP14/WARS1/CMPK2/OASL/NUB1/GBP4/EIF2AK2/B2M/GBP2	protein	CD39neg - adjacent
HALLMARK_INTERFERON_GAMMA_RESPONSE	HALLMARK_INTERFERON_GAMMA_RESPONSE	44	0.6096237881164014	2.0719890409676087	6.182497093938504e-5	0.0012055869333180082	9.436442932853506e-4	143	tags=41%, list=10%, signal=38%	MX1/GZMA/STAT1/PSME2/IFI35/LAP3/DDX60/PARP14/RNF213/MVP/WARS1/CMPK2/OASL/PSMA2/GBP4/EIF2AK2/OAS2/B2M	protein	CD39neg - adjacent
HALLMARK_ESTROGEN_RESPONSE_EARLY	HALLMARK_ESTROGEN_RESPONSE_EARLY	13	0.7240295129139421	1.8494169367516484	0.00353049994095392	0.02320837040187205	0.018165795996067192	21	tags=31%, list=1%, signal=31%	KRT18/KRT8/KRT19/SLC27A2	protein	CD39neg - adjacent
HALLMARK_P53_PATHWAY	HALLMARK_P53_PATHWAY	21	-0.6281930071971559	-1.8230109720813439	0.0041656049439257525	0.02320837040187205	0.018165795996067192	132	tags=33%, list=9%, signal=31%	NDRG1/XPC/DCXR/S100A10/H1-2/S100A4/TGFB1	protein	CD39neg - adjacent
HALLMARK_EPITHELIAL_MESENCHYMAL_TRANSITION	HALLMARK_EPITHELIAL_MESENCHYMAL_TRANSITION	14	-0.7022541535534546	-1.8184213464170391	0.0032930296742776743	0.02320837040187205	0.018165795996067192	120	tags=50%, list=8%, signal=46%	VIM/TPM4/FLNA/CD44/CAPG/LGALS1/TGFB1	protein	CD39neg - adjacent
HALLMARK_OXIDATIVE_PHOSPHORYLATION	HALLMARK_OXIDATIVE_PHOSPHORYLATION	81	-0.4315198139357757	-1.643785447908982	0.003268682264828455	0.02320837040187205	0.018165795996067192	442	tags=49%, list=30%, signal=37%	NDUFA4/OGDH/CS/SLC25A3/HSD17B10/TIMM9/NDUFS6/PDHB/ATP5PO/GOT2/TOMM70/COX5A/ALDH6A1/ATP5ME/GPX4/GLUD1/PDHA1/SLC25A11/NDUFAB1/COX7A2/NDUFS1/COX5B/COX4I1/GRPEL1/ATP5F1E/ECHS1/SUCLG1/SDHB/UQCRB/ATP5F1C/ECH1/ETFB/HSPA9/DLST/NNT/IMMT/ACADVL/DLAT/ACAT1/COX6C	protein	CD39neg - adjacent
HALLMARK_MYC_TARGETS_V1	HALLMARK_MYC_TARGETS_V1	123	0.3762531108488333	1.583647557991204	0.0039028499843290956	0.02320837040187205	0.018165795996067192	377	tags=37%, list=25%, signal=30%	LDHA/EIF2S2/MCM2/MCM7/PCNA/PSMC6/MCM4/PSMA6/RPL34/CCT4/EEF1B2/MCM6/PSMA2/PSMA7/HPRT1/RAD23B/NME1/EXOSC7/CBX3/IMPDH2/DHX15/ABCE1/UBA2/SRM/HSP90AB1/KARS1/EIF2S1/CCT2/EIF4A1/PSMD14/TARDBP/NAP1L1/TRIM28/RPS3/SF3B3/RAN/HSPE1/RPL22/VBP1/SET/PABPC1/SRSF1/PA2G4/RPS5/U2AF1/SRSF7	protein	CD39neg - adjacent
HALLMARK_IL2_STAT5_SIGNALING	HALLMARK_IL2_STAT5_SIGNALING	18	-0.6384790512338533	-1.7707511013254829	0.006172524796994717	0.030091058385349246	0.02355305514642721	212	tags=56%, list=14%, signal=48%	SERPINB6/ANXA4/ITGAE/NDRG1/CD48/MYO1E/CD44/PLEC/AHNAK/CAPG	protein	CD39neg - adjacent
