## Supplementary Table 12 for "Proteomics of human cancer-associated T cells identifies regulators of T cell functionality"

ID	Description	setSize	enrichmentScore	NES	pvalue	p.adjust	qvalue	rank	leading_edge	core_enrichment	day
HALLMARK_EPITHELIAL_MESENCHYMAL_TRANSITION	HALLMARK_EPITHELIAL_MESENCHYMAL_TRANSITION	132	0.6169046034921114	1.9813542560166584	1.5087718559505276e-8	7.543859279752638e-7	3.970452252501388e-7	3945	tags=53%, list=21%, signal=42%	ENSG00000171812/ENSG00000259207/ENSG00000163520/ENSG00000106484/ENSG00000163132/ENSG00000143878/ENSG00000198959/ENSG00000164692/ENSG00000108821/ENSG00000114270/ENSG00000141753/ENSG00000115414/ENSG00000135862/ENSG00000163359/ENSG00000154096/ENSG00000100097/ENSG00000006327/ENSG00000105290/ENSG00000146674/ENSG00000085063/ENSG00000101335/ENSG00000100234/ENSG00000149257/ENSG00000041982/ENSG00000070087…	Day 4
HALLMARK_MYOGENESIS	HALLMARK_MYOGENESIS	127	0.6125070781305734	1.9660476310585158	5.4282058557236216e-8	1.3570514639309054e-6	7.142376125952134e-7	2838	tags=39%, list=15%, signal=33%	ENSG00000166165/ENSG00000055118/ENSG00000197766/ENSG00000165887/ENSG00000184489/ENSG00000117519/ENSG00000119782/ENSG00000140859/ENSG00000108821/ENSG00000035664/ENSG00000124762/ENSG00000065361/ENSG00000101470/ENSG00000095637/ENSG00000163359/ENSG00000146674/ENSG00000106624/ENSG00000189058/ENSG00000084764/ENSG00000022267/ENSG00000114812/ENSG00000068976/ENSG00000196576/ENSG00000135424/ENSG00000148180…	Day 4
HALLMARK_ESTROGEN_RESPONSE_LATE	HALLMARK_ESTROGEN_RESPONSE_LATE	150	0.5528453774757087	1.7930572811347918	2.111391161334689e-6	3.518985268891148e-5	1.8520975099427095e-5	2335	tags=28%, list=13%, signal=25%	ENSG00000100867/ENSG00000007402/ENSG00000166165/ENSG00000125850/ENSG00000069482/ENSG00000150687/ENSG00000006534/ENSG00000197249/ENSG00000106484/ENSG00000110492/ENSG00000133101/ENSG00000105699/ENSG00000165731/ENSG00000160183/ENSG00000010278/ENSG00000141753/ENSG00000198722/ENSG00000168461/ENSG00000056736/ENSG00000104267/ENSG00000168453/ENSG00000050628/ENSG00000143126/ENSG00000128311/ENSG00000172183…	Day 4
HALLMARK_APOPTOSIS	HALLMARK_APOPTOSIS	142	0.5451426622315488	1.7589067989241396	1.1525424045500496e-5	1.440678005687562e-4	7.582515819408221e-5	3189	tags=35%, list=17%, signal=29%	ENSG00000100290/ENSG00000189060/ENSG00000143878/ENSG00000133101/ENSG00000035862/ENSG00000104081/ENSG00000124762/ENSG00000065361/ENSG00000006327/ENSG00000100234/ENSG00000129473/ENSG00000148180/ENSG00000060558/ENSG00000100292/ENSG00000153094/ENSG00000106211/ENSG00000110848/ENSG00000172183/ENSG00000100285/ENSG00000182568/ENSG00000015475/ENSG00000167779/ENSG00000181104/ENSG00000116717/ENSG00000121858…	Day 4
HALLMARK_APICAL_JUNCTION	HALLMARK_APICAL_JUNCTION	149	0.5265408549472821	1.7085183254159853	2.7613629522105612e-5	2.761362952210561e-4	1.4533489222160847e-4	2723	tags=29%, list=15%, signal=25%	ENSG00000143217/ENSG00000167123/ENSG00000184113/ENSG00000178184/ENSG00000115194/ENSG00000173801/ENSG00000055118/ENSG00000141738/ENSG00000110492/ENSG00000127990/ENSG00000130545/ENSG00000175866/ENSG00000105409/ENSG00000133026/ENSG00000154096/ENSG00000101335/ENSG00000075618/ENSG00000067445/ENSG00000110400/ENSG00000084636/ENSG00000072195/ENSG00000214063/ENSG00000163017/ENSG00000169992/ENSG00000146648…	Day 4
HALLMARK_TNFA_SIGNALING_VIA_NFKB	HALLMARK_TNFA_SIGNALING_VIA_NFKB	180	0.5015003984956862	1.6522000002431774	4.8548731501059714e-5	4.04572762508831e-4	2.129330328993847e-4	3619	tags=42%, list=20%, signal=34%	ENSG00000181649/ENSG00000145632/ENSG00000175505/ENSG00000185215/ENSG00000143878/ENSG00000121594/ENSG00000165029/ENSG00000124762/ENSG00000169242/ENSG00000275302/ENSG00000110944/ENSG00000137462/ENSG00000041982/ENSG00000179431/ENSG00000173334/ENSG00000101384/ENSG00000221869/ENSG00000123689/ENSG00000049249/ENSG00000137267/ENSG00000139289/ENSG00000110848/ENSG00000011422/ENSG00000113070/ENSG00000120738…	Day 4
HALLMARK_UV_RESPONSE_UP	HALLMARK_UV_RESPONSE_UP	136	0.5187830692711891	1.6747283713517562	1.5977397820015463e-4	9.281117630373828e-4	4.88479875282833e-4	2876	tags=29%, list=16%, signal=24%	ENSG00000166592/ENSG00000129757/ENSG00000055118/ENSG00000069482/ENSG00000129596/ENSG00000163132/ENSG00000136943/ENSG00000143878/ENSG00000254087/ENSG00000165731/ENSG00000221890/ENSG00000165272/ENSG00000140465/ENSG00000147883/ENSG00000132535/ENSG00000133740/ENSG00000116096/ENSG00000104267/ENSG00000126803/ENSG00000128311/ENSG00000100292/ENSG00000153094/ENSG00000092445/ENSG00000126088/ENSG00000015475…	Day 4
HALLMARK_KRAS_SIGNALING_UP	HALLMARK_KRAS_SIGNALING_UP	130	0.5192361660110711	1.6664636867113398	1.5293107692943293e-4	9.281117630373828e-4	4.88479875282833e-4	2378	tags=30%, list=13%, signal=26%	ENSG00000173801/ENSG00000204103/ENSG00000099250/ENSG00000037280/ENSG00000099953/ENSG00000262655/ENSG00000131016/ENSG00000104918/ENSG00000158869/ENSG00000102109/ENSG00000151651/ENSG00000146674/ENSG00000189058/ENSG00000102678/ENSG00000104267/ENSG00000173334/ENSG00000000971/ENSG00000057657/ENSG00000179163/ENSG00000123689/ENSG00000011422/ENSG00000113070/ENSG00000175832/ENSG00000149573/ENSG00000141570…	Day 4
HALLMARK_P53_PATHWAY	HALLMARK_P53_PATHWAY	185	0.4819921123005598	1.589694348958308	1.670601173467289e-4	9.281117630373828e-4	4.88479875282833e-4	3750	tags=33%, list=20%, signal=27%	ENSG00000166592/ENSG00000184916/ENSG00000135423/ENSG00000163235/ENSG00000145632/ENSG00000115107/ENSG00000175866/ENSG00000216490/ENSG00000124762/ENSG00000147883/ENSG00000196576/ENSG00000179163/ENSG00000100292/ENSG00000177106/ENSG00000206075/ENSG00000113070/ENSG00000185088/ENSG00000164070/ENSG00000135679/ENSG00000181104/ENSG00000116717/ENSG00000172667/ENSG00000141232/ENSG00000100439/ENSG00000170345…	Day 4
HALLMARK_COAGULATION	HALLMARK_COAGULATION	81	0.5734533042831702	1.7495645846850179	2.9276305039981277e-4	0.0014638152519990638	7.704290799995072e-4	2348	tags=31%, list=13%, signal=27%	ENSG00000259207/ENSG00000234906/ENSG00000182809/ENSG00000176919/ENSG00000197766/ENSG00000150687/ENSG00000197249/ENSG00000136943/ENSG00000099953/ENSG00000149260/ENSG00000187045/ENSG00000010278/ENSG00000115414/ENSG00000100234/ENSG00000000971/ENSG00000148180/ENSG00000184500/ENSG00000131187/ENSG00000100600/ENSG00000261371/ENSG00000168615/ENSG00000135046/ENSG00000115956/ENSG00000102226/ENSG00000139318	Day 4
HALLMARK_HYPOXIA	HALLMARK_HYPOXIA	163	0.4891557838102265	1.5951273410147941	5.076643412930773e-4	0.002307565187695806	0.0012145079935241081	3028	tags=30%, list=16%, signal=25%	ENSG00000119630/ENSG00000177469/ENSG00000129757/ENSG00000198959/ENSG00000116285/ENSG00000131016/ENSG00000124762/ENSG00000151640/ENSG00000169242/ENSG00000146674/ENSG00000165140/ENSG00000068976/ENSG00000072682/ENSG00000118804/ENSG00000100196/ENSG00000143847/ENSG00000100292/ENSG00000011422/ENSG00000025039/ENSG00000172183/ENSG00000146648/ENSG00000063660/ENSG00000070614/ENSG00000170345/ENSG00000162433…	Day 4
HALLMARK_INTERFERON_ALPHA_RESPONSE	HALLMARK_INTERFERON_ALPHA_RESPONSE	94	0.5140986529423814	1.5970384857780848	0.0016008943630392298	0.006670393179330125	0.003510733252279012	4778	tags=41%, list=26%, signal=31%	ENSG00000216490/ENSG00000112773/ENSG00000196116/ENSG00000137959/ENSG00000137198/ENSG00000119917/ENSG00000130589/ENSG00000157601/ENSG00000137965/ENSG00000108679/ENSG00000135114/ENSG00000165949/ENSG00000172183/ENSG00000185507/ENSG00000119922/ENSG00000169245/ENSG00000134321/ENSG00000078081/ENSG00000089127/ENSG00000121797/ENSG00000138642/ENSG00000142089/ENSG00000160932/ENSG00000002549/ENSG00000115267…	Day 4
HALLMARK_INTERFERON_GAMMA_RESPONSE	HALLMARK_INTERFERON_GAMMA_RESPONSE	181	0.4464794119940341	1.472102864051619	0.002030722208178852	0.007810470031457124	0.004110773700766907	4909	tags=42%, list=27%, signal=31%	ENSG00000141574/ENSG00000185215/ENSG00000128604/ENSG00000150457/ENSG00000216490/ENSG00000124256/ENSG00000124762/ENSG00000138755/ENSG00000196116/ENSG00000137959/ENSG00000119917/ENSG00000130589/ENSG00000100368/ENSG00000111331/ENSG00000185745/ENSG00000101017/ENSG00000157601/ENSG00000000971/ENSG00000183486/ENSG00000137965/ENSG00000108679/ENSG00000135114/ENSG00000165949/ENSG00000110848/ENSG00000172183…	Day 4
HALLMARK_APICAL_SURFACE	HALLMARK_APICAL_SURFACE	30	0.652523443569803	1.6937008002908238	0.0026826012701112708	0.008942004233704236	0.004706318017739071	1694	tags=33%, list=9%, signal=30%	ENSG00000181856/ENSG00000254087/ENSG00000169129/ENSG00000134202/ENSG00000172005/ENSG00000154096/ENSG00000196562/ENSG00000106211/ENSG00000011422/ENSG00000117281	Day 4
HALLMARK_KRAS_SIGNALING_DN	HALLMARK_KRAS_SIGNALING_DN	91	0.5141287246370507	1.5858167992025405	0.002648563720356638	0.008942004233704236	0.004706318017739071	4190	tags=46%, list=23%, signal=36%	ENSG00000145936/ENSG00000006047/ENSG00000115194/ENSG00000115468/ENSG00000133101/ENSG00000176387/ENSG00000121594/ENSG00000137959/ENSG00000111537/ENSG00000188389/ENSG00000157601/ENSG00000196368/ENSG00000143126/ENSG00000173898/ENSG00000125648/ENSG00000005243/ENSG00000102245/ENSG00000099308/ENSG00000144115/ENSG00000183049/ENSG00000134321/ENSG00000105641/ENSG00000106003/ENSG00000099284/ENSG00000130005…	Day 4
HALLMARK_ESTROGEN_RESPONSE_EARLY	HALLMARK_ESTROGEN_RESPONSE_EARLY	153	0.45285842903986673	1.4716776866678587	0.004294429492003537	0.013420092162511051	0.007063206401321605	3951	tags=35%, list=21%, signal=28%	ENSG00000100867/ENSG00000125850/ENSG00000150687/ENSG00000006534/ENSG00000164741/ENSG00000198959/ENSG00000165731/ENSG00000160183/ENSG00000141753/ENSG00000165272/ENSG00000170421/ENSG00000100321/ENSG00000168461/ENSG00000056736/ENSG00000164292/ENSG00000100003/ENSG00000103067/ENSG00000168453/ENSG00000143126/ENSG00000185499/ENSG00000129993/ENSG00000115641/ENSG00000118242/ENSG00000069020/ENSG00000182704…	Day 4
HALLMARK_GLYCOLYSIS	HALLMARK_GLYCOLYSIS	173	0.42730368211781217	1.4012656900098721	0.005897953657206801	0.017346922521196476	0.009129959221682355	3356	tags=28%, list=18%, signal=23%	ENSG00000171004/ENSG00000163235/ENSG00000100290/ENSG00000140939/ENSG00000149260/ENSG00000151640/ENSG00000141526/ENSG00000146674/ENSG00000100504/ENSG00000138271/ENSG00000072682/ENSG00000057294/ENSG00000100196/ENSG00000143847/ENSG00000061656/ENSG00000188157/ENSG00000025039/ENSG00000115657/ENSG00000172183/ENSG00000129521/ENSG00000146648/ENSG00000153208/ENSG00000063660/ENSG00000136213/ENSG00000117308…	Day 4
HALLMARK_HEDGEHOG_SIGNALING	HALLMARK_HEDGEHOG_SIGNALING	21	0.6803322383523664	1.6238763825979823	0.0066178399628929515	0.017415368323402507	0.009165983328106581	2551	tags=43%, list=14%, signal=37%	ENSG00000198910/ENSG00000099250/ENSG00000091129/ENSG00000185920/ENSG00000154096/ENSG00000205336/ENSG00000196712/ENSG00000072832/ENSG00000140332	Day 4
HALLMARK_IL2_STAT5_SIGNALING	HALLMARK_IL2_STAT5_SIGNALING	182	0.43473794737738725	1.4337711680131648	0.006277261262212277	0.017415368323402507	0.009165983328106581	3588	tags=30%, list=19%, signal=25%	ENSG00000169432/ENSG00000129757/ENSG00000169194/ENSG00000186827/ENSG00000099250/ENSG00000186891/ENSG00000143878/ENSG00000198959/ENSG00000185920/ENSG00000120659/ENSG00000105290/ENSG00000104267/ENSG00000092529/ENSG00000049249/ENSG00000185499/ENSG00000100473/ENSG00000139289/ENSG00000118495/ENSG00000025039/ENSG00000175832/ENSG00000115590/ENSG00000107130/ENSG00000169245/ENSG00000007312/ENSG00000143369…	Day 4
HALLMARK_INFLAMMATORY_RESPONSE	HALLMARK_INFLAMMATORY_RESPONSE	142	0.4519040316982771	1.4580716734984038	0.007410484501290751	0.018526211253226878	0.009750637501698356	2734	tags=30%, list=15%, signal=26%	ENSG00000259207/ENSG00000164023/ENSG00000254087/ENSG00000074660/ENSG00000174837/ENSG00000165029/ENSG00000124762/ENSG00000167207/ENSG00000138755/ENSG00000137462/ENSG00000101017/ENSG00000136867/ENSG00000172215/ENSG00000060558/ENSG00000049249/ENSG00000110848/ENSG00000011422/ENSG00000113070/ENSG00000185507/ENSG00000134070/ENSG00000171522/ENSG00000161638/ENSG00000102970/ENSG00000169245/ENSG00000160223…	Day 4
HALLMARK_COMPLEMENT	HALLMARK_COMPLEMENT	155	0.4357727567305332	1.4165461872532292	0.0099683848361119	0.023734249609790238	0.012491710320942232	3520	tags=30%, list=19%, signal=24%	ENSG00000116983/ENSG00000197249/ENSG00000167748/ENSG00000136943/ENSG00000254087/ENSG00000035862/ENSG00000187045/ENSG00000158869/ENSG00000115414/ENSG00000114450/ENSG00000085063/ENSG00000104267/ENSG00000000971/ENSG00000158825/ENSG00000178226/ENSG00000204301/ENSG00000011422/ENSG00000169896/ENSG00000185507/ENSG00000102245/ENSG00000100600/ENSG00000114423/ENSG00000134871/ENSG00000065833/ENSG00000168615…	Day 4
HALLMARK_XENOBIOTIC_METABOLISM	HALLMARK_XENOBIOTIC_METABOLISM	142	0.4362911097662244	1.407696466346308	0.014561330221316001	0.033093932321172734	0.017417859116406698	3693	tags=31%, list=20%, signal=25%	ENSG00000173801/ENSG00000076864/ENSG00000129596/ENSG00000050820/ENSG00000099984/ENSG00000165795/ENSG00000141753/ENSG00000140465/ENSG00000167600/ENSG00000144485/ENSG00000108852/ENSG00000165140/ENSG00000131142/ENSG00000088826/ENSG00000104267/ENSG00000184500/ENSG00000158825/ENSG00000100292/ENSG00000196139/ENSG00000106853/ENSG00000111275/ENSG00000198848/ENSG00000158828/ENSG00000081181/ENSG00000101856…	Day 4
HALLMARK_CHOLESTEROL_HOMEOSTASIS	HALLMARK_CHOLESTEROL_HOMEOSTASIS	68	0.49058215873703453	1.4736597540349303	0.017828342701732166	0.038757266742896014	0.02039856144362948	4734	tags=51%, list=26%, signal=38%	ENSG00000116285/ENSG00000010278/ENSG00000132170/ENSG00000006327/ENSG00000161921/ENSG00000101384/ENSG00000164938/ENSG00000011422/ENSG00000100600/ENSG00000149809/ENSG00000131981/ENSG00000164211/ENSG00000164687/ENSG00000163297/ENSG00000160285/ENSG00000168036/ENSG00000146278/ENSG00000134824/ENSG00000178445/ENSG00000120885/ENSG00000160200/ENSG00000162236/ENSG00000165030/ENSG00000099194/ENSG00000107331…	Day 4
HALLMARK_MYOGENESIS	HALLMARK_MYOGENESIS	127	0.6534658508495134	2.232567338515216	1e-10	2.5e-9	1.4210526315789477e-9	2075	tags=41%, list=11%, signal=37%	ENSG00000189058/ENSG00000055118/ENSG00000166165/ENSG00000108821/ENSG00000198336/ENSG00000140859/ENSG00000135424/ENSG00000165887/ENSG00000117519/ENSG00000119782/ENSG00000166833/ENSG00000124762/ENSG00000095637/ENSG00000101470/ENSG00000134363/ENSG00000130821/ENSG00000142173/ENSG00000163359/ENSG00000017427/ENSG00000196576/ENSG00000198467/ENSG00000065361/ENSG00000035664/ENSG00000163453/ENSG00000120885…	Day 6
HALLMARK_EPITHELIAL_MESENCHYMAL_TRANSITION	HALLMARK_EPITHELIAL_MESENCHYMAL_TRANSITION	132	0.6403459464456684	2.2048444249085364	1e-10	2.5e-9	1.4210526315789477e-9	3046	tags=57%, list=16%, signal=48%	ENSG00000171812/ENSG00000163520/ENSG00000275896/ENSG00000084636/ENSG00000111341/ENSG00000164692/ENSG00000108821/ENSG00000166033/ENSG00000163132/ENSG00000101335/ENSG00000198959/ENSG00000135862/ENSG00000154096/ENSG00000106484/ENSG00000130821/ENSG00000041982/ENSG00000179163/ENSG00000100234/ENSG00000122786/ENSG00000142173/ENSG00000115414/ENSG00000163359/ENSG00000198467/ENSG00000123384/ENSG00000143878…	Day 6
HALLMARK_APICAL_JUNCTION	HALLMARK_APICAL_JUNCTION	149	0.5962917715418711	2.081838456919188	2.855732039982161e-9	3.669995666825751e-8	2.086102800090427e-8	1888	tags=29%, list=10%, signal=26%	ENSG00000143217/ENSG00000055118/ENSG00000110492/ENSG00000173801/ENSG00000141738/ENSG00000167123/ENSG00000184113/ENSG00000084636/ENSG00000130545/ENSG00000178184/ENSG00000101335/ENSG00000181885/ENSG00000154096/ENSG00000110400/ENSG00000169992/ENSG00000103855/ENSG00000115194/ENSG00000075618/ENSG00000149573/ENSG00000162512/ENSG00000067445/ENSG00000156453/ENSG00000133026/ENSG00000214063/ENSG00000105371…	Day 6
HALLMARK_E2F_TARGETS	HALLMARK_E2F_TARGETS	200	-0.44016604943747756	-1.9868299976433612	2.9359965334606005e-9	3.669995666825751e-8	2.086102800090427e-8	6772	tags=60%, list=37%, signal=39%	ENSG00000124207/ENSG00000164032/ENSG00000049541/ENSG00000100410/ENSG00000100297/ENSG00000128951/ENSG00000103342/ENSG00000205339/ENSG00000166851/ENSG00000105011/ENSG00000132341/ENSG00000156970/ENSG00000156802/ENSG00000130816/ENSG00000152253/ENSG00000129351/ENSG00000108055/ENSG00000162607/ENSG00000131462/ENSG00000142945/ENSG00000126787/ENSG00000012963/ENSG00000117751/ENSG00000148773/ENSG00000135316…	Day 6
HALLMARK_COAGULATION	HALLMARK_COAGULATION	81	0.6684982712989008	2.1828509802607905	4.612043992387514e-9	4.612043992387514e-8	2.6215829009360614e-8	1925	tags=43%, list=10%, signal=39%	ENSG00000176919/ENSG00000197249/ENSG00000234906/ENSG00000182809/ENSG00000166033/ENSG00000010278/ENSG00000149260/ENSG00000149131/ENSG00000100234/ENSG00000115414/ENSG00000123384/ENSG00000120885/ENSG00000197632/ENSG00000099953/ENSG00000187045/ENSG00000125730/ENSG00000197766/ENSG00000148180/ENSG00000136943/ENSG00000135046/ENSG00000106366/ENSG00000173531/ENSG00000150687/ENSG00000129455/ENSG00000130208…	Day 6
HALLMARK_MYC_TARGETS_V1	HALLMARK_MYC_TARGETS_V1	200	-0.40108544883654657	-1.810427229417417	3.8355177141711506e-7	3.1962647618092923e-6	1.816824180396861e-6	7768	tags=65%, list=42%, signal=38%	ENSG00000092199/ENSG00000096063/ENSG00000185651/ENSG00000239672/ENSG00000196419/ENSG00000164163/ENSG00000110958/ENSG00000065427/ENSG00000088205/ENSG00000083845/ENSG00000120438/ENSG00000145907/ENSG00000131876/ENSG00000115241/ENSG00000124614/ENSG00000136527/ENSG00000106305/ENSG00000125977/ENSG00000070756/ENSG00000124795/ENSG00000143621/ENSG00000137154/ENSG00000115484/ENSG00000161547/ENSG00000108953…	Day 6
HALLMARK_ESTROGEN_RESPONSE_LATE	HALLMARK_ESTROGEN_RESPONSE_LATE	150	0.5455667429487994	1.905458647644082	1.0658181179349368e-6	7.61298655667812e-6	4.327381832217037e-6	2259	tags=30%, list=12%, signal=27%	ENSG00000197249/ENSG00000168453/ENSG00000006534/ENSG00000007402/ENSG00000110492/ENSG00000125850/ENSG00000100867/ENSG00000166165/ENSG00000165731/ENSG00000010278/ENSG00000164050/ENSG00000169583/ENSG00000068078/ENSG00000106484/ENSG00000160183/ENSG00000171345/ENSG00000152767/ENSG00000148344/ENSG00000175793/ENSG00000069482/ENSG00000109255/ENSG00000110092/ENSG00000058085/ENSG00000128311/ENSG00000130707…	Day 6
HALLMARK_G2M_CHECKPOINT	HALLMARK_G2M_CHECKPOINT	193	-0.39556271317439284	-1.7559049390917072	3.972852820719912e-6	2.483033012949945e-5	1.4114082389399689e-5	7365	tags=61%, list=40%, signal=37%	ENSG00000089685/ENSG00000091651/ENSG00000161547/ENSG00000186625/ENSG00000109971/ENSG00000112242/ENSG00000080839/ENSG00000101412/ENSG00000069399/ENSG00000100084/ENSG00000169679/ENSG00000090889/ENSG00000164032/ENSG00000100297/ENSG00000138182/ENSG00000103342/ENSG00000055130/ENSG00000167670/ENSG00000166851/ENSG00000093000/ENSG00000051341/ENSG00000112062/ENSG00000112029/ENSG00000166949/ENSG00000129351…	Day 6
HALLMARK_ESTROGEN_RESPONSE_EARLY	HALLMARK_ESTROGEN_RESPONSE_EARLY	153	0.5029951707918567	1.7606901288720718	2.9860304633483243e-5	1.658905812971291e-4	9.429569884257869e-5	2245	tags=29%, list=12%, signal=25%	ENSG00000170421/ENSG00000168453/ENSG00000006534/ENSG00000164741/ENSG00000125850/ENSG00000100867/ENSG00000129993/ENSG00000165731/ENSG00000169583/ENSG00000198959/ENSG00000166833/ENSG00000181885/ENSG00000160183/ENSG00000171345/ENSG00000164292/ENSG00000152767/ENSG00000100321/ENSG00000165272/ENSG00000148344/ENSG00000175793/ENSG00000111057/ENSG00000110092/ENSG00000173156/ENSG00000185499/ENSG00000171401…	Day 6
HALLMARK_MYC_TARGETS_V2	HALLMARK_MYC_TARGETS_V2	58	-0.5077533613132398	-1.8929883013270226	1.0350803816839288e-4	5.175401908419644e-4	2.9418074005753766e-4	5356	tags=64%, list=29%, signal=45%	ENSG00000148840/ENSG00000142731/ENSG00000111641/ENSG00000112578/ENSG00000100029/ENSG00000163938/ENSG00000123545/ENSG00000116649/ENSG00000130810/ENSG00000166197/ENSG00000132603/ENSG00000076248/ENSG00000181163/ENSG00000048162/ENSG00000177192/ENSG00000170515/ENSG00000053372/ENSG00000174669/ENSG00000167085/ENSG00000184967/ENSG00000185238/ENSG00000105447/ENSG00000001497/ENSG00000114767/ENSG00000077348…	Day 6
HALLMARK_KRAS_SIGNALING_DN	HALLMARK_KRAS_SIGNALING_DN	91	0.5314419637545578	1.7612435868523348	2.7982450701167437e-4	0.0012719295773257926	7.229915492167664e-4	3442	tags=46%, list=19%, signal=38%	ENSG00000006047/ENSG00000145936/ENSG00000137959/ENSG00000068078/ENSG00000115194/ENSG00000169035/ENSG00000197632/ENSG00000179934/ENSG00000152284/ENSG00000144115/ENSG00000133101/ENSG00000075043/ENSG00000171401/ENSG00000205076/ENSG00000129455/ENSG00000176387/ENSG00000196218/ENSG00000115468/ENSG00000081277/ENSG00000183049/ENSG00000102245/ENSG00000148200/ENSG00000188389/ENSG00000171346/ENSG00000175868…	Day 6
HALLMARK_APOPTOSIS	HALLMARK_APOPTOSIS	142	0.47473352711654837	1.6448210437843531	8.215642094150746e-4	0.0034231842058961444	0.0019458099696672824	4513	tags=42%, list=24%, signal=32%	ENSG00000189060/ENSG00000035862/ENSG00000167779/ENSG00000100290/ENSG00000124762/ENSG00000100234/ENSG00000065361/ENSG00000120885/ENSG00000100292/ENSG00000143878/ENSG00000111057/ENSG00000110092/ENSG00000143801/ENSG00000104081/ENSG00000133101/ENSG00000148180/ENSG00000135046/ENSG00000116717/ENSG00000006327/ENSG00000180644/ENSG00000110848/ENSG00000169398/ENSG00000153094/ENSG00000129473/ENSG00000149557…	Day 6
HALLMARK_XENOBIOTIC_METABOLISM	HALLMARK_XENOBIOTIC_METABOLISM	142	0.4627948568726947	1.6034568364338333	0.0021350401298318757	0.007625143320828128	0.004334291992891778	3473	tags=30%, list=19%, signal=24%	ENSG00000076864/ENSG00000173801/ENSG00000111275/ENSG00000158825/ENSG00000099984/ENSG00000050820/ENSG00000140465/ENSG00000107317/ENSG00000129596/ENSG00000017427/ENSG00000165140/ENSG00000148344/ENSG00000130203/ENSG00000100292/ENSG00000165795/ENSG00000167600/ENSG00000131142/ENSG00000108852/ENSG00000167642/ENSG00000106366/ENSG00000151632/ENSG00000077942/ENSG00000106853/ENSG00000184500/ENSG00000198848…	Day 6
HALLMARK_P53_PATHWAY	HALLMARK_P53_PATHWAY	185	0.4309447384363675	1.5312613619039934	0.002073497953140491	0.007625143320828128	0.004334291992891778	4241	tags=36%, list=23%, signal=28%	ENSG00000166592/ENSG00000163235/ENSG00000184916/ENSG00000124762/ENSG00000145632/ENSG00000115107/ENSG00000135423/ENSG00000179163/ENSG00000185339/ENSG00000196576/ENSG00000175793/ENSG00000100292/ENSG00000175866/ENSG00000128422/ENSG00000129455/ENSG00000116717/ENSG00000216490/ENSG00000186350/ENSG00000179593/ENSG00000169908/ENSG00000185088/ENSG00000132470/ENSG00000115884/ENSG00000143819/ENSG00000115008…	Day 6
HALLMARK_UV_RESPONSE_UP	HALLMARK_UV_RESPONSE_UP	136	0.4621758980090376	1.5968936926342154	0.002597119791483454	0.008657065971611514	0.004920858552284441	3543	tags=32%, list=19%, signal=26%	ENSG00000055118/ENSG00000166592/ENSG00000165731/ENSG00000129757/ENSG00000163132/ENSG00000140465/ENSG00000221890/ENSG00000254087/ENSG00000132535/ENSG00000130821/ENSG00000129596/ENSG00000116096/ENSG00000165272/ENSG00000092445/ENSG00000100292/ENSG00000119888/ENSG00000143878/ENSG00000069482/ENSG00000128311/ENSG00000136943/ENSG00000072062/ENSG00000133740/ENSG00000153094/ENSG00000143819/ENSG00000178719…	Day 6
HALLMARK_HEDGEHOG_SIGNALING	HALLMARK_HEDGEHOG_SIGNALING	21	0.6819040076893833	1.7697709823269214	0.004008967999376562	0.012528024998051756	0.007121193156787315	1578	tags=33%, list=9%, signal=31%	ENSG00000099250/ENSG00000091129/ENSG00000072832/ENSG00000154096/ENSG00000198910/ENSG00000205336/ENSG00000185920	Day 6
HALLMARK_COMPLEMENT	HALLMARK_COMPLEMENT	155	0.4353986206773193	1.525522422140963	0.004547982035300246	0.013376417750883078	0.0076034374583966976	3541	tags=30%, list=19%, signal=25%	ENSG00000197249/ENSG00000158825/ENSG00000035862/ENSG00000167748/ENSG00000116983/ENSG00000158869/ENSG00000149131/ENSG00000254087/ENSG00000204301/ENSG00000115414/ENSG00000123384/ENSG00000120885/ENSG00000197632/ENSG00000187045/ENSG00000125730/ENSG00000134871/ENSG00000114450/ENSG00000136943/ENSG00000169174/ENSG00000106366/ENSG00000163220/ENSG00000130208/ENSG00000102174/ENSG00000189171/ENSG00000085063…	Day 6
HALLMARK_INFLAMMATORY_RESPONSE	HALLMARK_INFLAMMATORY_RESPONSE	142	0.4266111591728825	1.4780902802100269	0.016309910416314497	0.04530530671198471	0.025752490131022893	3335	tags=33%, list=18%, signal=27%	ENSG00000165029/ENSG00000101017/ENSG00000167207/ENSG00000074660/ENSG00000102970/ENSG00000181634/ENSG00000124762/ENSG00000254087/ENSG00000105371/ENSG00000138755/ENSG00000164023/ENSG00000105976/ENSG00000136867/ENSG00000172215/ENSG00000167995/ENSG00000160013/ENSG00000106366/ENSG00000171860/ENSG00000146242/ENSG00000169245/ENSG00000110848/ENSG00000148926/ENSG00000226979/ENSG00000196639/ENSG00000049249…	Day 6
