## Supplementary Table 14 for "Proteomics of human cancer-associated T cells identifies regulators of T cell functionality"

ID	Description	setSize	enrichmentScore	NES	pvalue	p.adjust	qvalue	rank	leading_edge	core_enrichment
HALLMARK_OXIDATIVE_PHOSPHORYLATION	HALLMARK_OXIDATIVE_PHOSPHORYLATION	199	-0.4400245276606641	-1.805594501007149	8.610434769445525e-6	4.3052173847227623e-4	3.6254462187139055e-4	5328	tags=52%, list=32%, signal=36%	ENSG00000132305/ENSG00000109519/ENSG00000158864/ENSG00000170906/ENSG00000099795/ENSG00000132313/ENSG00000166136/ENSG00000154723/ENSG00000110090/ENSG00000117410/ENSG00000138029/ENSG00000042445/ENSG00000185883/ENSG00000108528/ENSG00000004779/ENSG00000137714/ENSG00000117118/ENSG00000178127/ENSG00000072506/ENSG00000183648/ENSG00000156467/ENSG00000125356/ENSG00000112996/ENSG00000167863/ENSG00000111775…
HALLMARK_MITOTIC_SPINDLE	HALLMARK_MITOTIC_SPINDLE	185	0.4476116237819263	1.5759313635446293	0.001070173491185592	0.0267543372796398	0.02252996823548615	4952	tags=45%, list=30%, signal=32%	ENSG00000085733/ENSG00000137962/ENSG00000205726/ENSG00000133026/ENSG00000054523/ENSG00000277443/ENSG00000152767/ENSG00000090889/ENSG00000139618/ENSG00000136861/ENSG00000100852/ENSG00000138778/ENSG00000115355/ENSG00000100503/ENSG00000117724/ENSG00000160299/ENSG00000143776/ENSG00000184445/ENSG00000072501/ENSG00000126001/ENSG00000130779/ENSG00000136068/ENSG00000151914/ENSG00000164403/ENSG00000075618…
