## Supplementary Table 15 for "Proteomics of human cancer-associated T cells identifies regulators of T cell functionality"

### Sheet: Sheet1
Antigen	Conjugate	Clone	Company	Catalogue nr	Dillution
CD3	FITC	SK7	Biolegend	344803	100
CCR7	AF647	3D12	BD	557734	400
CD103	PE-Cy7	Ber-ACT8	Biolegend	350211	300
CD107a	BUV395	H4A3	BD	565113	600
CD137	BV605	4B4-1	Biolegend	309821	400
CD25	AF647	M-A251	Biolegend	356127	600
CD27	BV605	O323	Biolegend	302829	400
CD28	PE-Cy7	CD28.2	Biolegend	302925	400
CD39	PE	A1	Biolegend	328207	400
CD39	BUV395	A1	BD	567508	200
CD4	BV510	SK3	Biolegend	344633	200
CD69	BV421	FN50	Biolegend	310929	200
CD8	AF700	SK1	Biolegend	344723	400
CD8	BUV805	SK1	Biolegend	612889	400
FOXO1	AF488	C29H4	SCT	58223S	400
GZMB	AF700	GB11	BD	560213	400
IFNg	PE	B27	Biolegend	506506	400
IL2	APC	MQ1-17H12	Biolegend	500309	200
Ki67	AF647	B56	BD	558615	400
LAG3	PE	11C3C65	Biolegend	369305	600
PD-1 (CD279)	BV421	EH12.1	BD	562516	200
Puromycin	AF647	12D10	Merck	MABE343-AF647	600
TBET	BV421	4B10	Biolegend	644815	400
TCF1	PE	C63D9	SCT	14456T	600
TIM3	BB515	7D3	BD	565568	200
TNF	PE-Cy7	MAb11	BD	557647	400
TOX	APC	REA473	Miltenyi	130-118-335	100
CD3	APC	UCHT1	Biolegend	300412	50
CD4	FITC	OKT4	Biolegend	317408	200
CD25	BV711	2A3	BD	563159	500
CD127	PE-Cy7	eBioRDR5	ebioscience	25-1278-42	400
CD4	TotalSeq-C0045	SK3	Biolegend	344651	5000
CD8	TotalSeq-C0046	SK1	Biolegend	344753	500
CD25	TotalSeq-C0085	BC96	Biolegend	302649	500
CD127	TotalSeq-C0390	A019D5	Biolegend	351356	1000
CD39	TotalSeq-C0176	A1	Biolegend	328237	5000
CD103	TotalSeq-C0145	Ber-Act8	Biolegend	350233	5000
CD279	TotalSeq-C0088	EH12.2H7	Biolegend	329963	500
