## Supplementary Table 16 for "Proteomics of human cancer-associated T cells identifies regulators of T cell functionality"

Target Gene Symbol	guide.name	Sequence
ACAT2	ACAT2_1	TCTATGTTGCTCCCATGGCG
ACAT2	ACAT2_2	GTTCTCAAGTAAGCCAAGTG
ACLY	ACLY_1	AGAGCAATTCGAGATTACCA
ACLY	ACLY_2	CGGTCACCTGTACACGACAG
ACOT7	ACOT7_1	CAGGGGCACATACCACAGGG
ACOT7	ACOT7_2	GCGGCCAGATGATGCCAACG
APEX1	APEX1_1	CCAAGAGCAGATCTTGAGTG
APEX1	APEX1_2	ATGCCGTAAGAAACTTTGAG
CAPRIN1	CAPRIN1_1	CAATAAAGAAGACAGCACGT
CAPRIN1	CAPRIN1_2	AGTGCCAATATTGTCCGAAG
CHD4	CHD4_1	CAGTCACTCACCGTACAACG
CHD4	CHD4_2	TACTTACTGGAACCTCTCGG
CRYZ	CRYZ_1	GAAAAACTGGACTTTAAACA
CRYZ	CRYZ_2	GCTGGGGTGATAGAAGCTGT
DDX3X	DDX3X_1	CGTGGACGGAGTGATTACGA
DDX3X	DDX3X_2	TAGCACTAAACATCATAGTG
FASN	FASN_1	GATGTATTCAAATGACTCAG
FASN	FASN_2	CGAGACCCCGAGACACTCGT
HMGN4	HMGN4_1	AGCCACAGAGGAGATCAGCT
HMGN4	HMGN4_2	AAGGGAGAGAAGCTTCCCAA
IDH3A	IDH3A_1	CCACCGGAGCAACGTCACGG
IDH3A	IDH3A_2	TAGCCTTCGATAGAGACACA
LDHA	LDHA_1	GGGGAACATGGAGATTCCAG
LDHA	LDHA_2	CCGATTCCGTTACCTAATGG
LDHB	LDHB_1	TACATCCACTTCCAATCACG
LDHB	LDHB_2	TGCCAATTCTAAGATTGTAG
PRCP	PRCP_1	TGAATGAGTTGTCACCAAAG
PRCP	PRCP_2	AGTTCTTGGCTACAGCCGGG
PTGES2	PTGES2_1	CCTTACGAGCTGCAGCCACG
PTGES2	PTGES2_2	TCCTTACCCCGACACCAGGT
PTPN22	PTPN22_1	TCCGGGAAATGCGGACACAG
PTPN22	PTPN22_2	GGATGTACGTTGTTACCAAG
STAT3	STAT3_1	GAGACCGAGGTGTATCACCA
STAT3	STAT3_2	AACATGGAAGAATCCAACAA
TPP2	TPP2_1	TGATACAAGACTAAGCACAA
TPP2	TPP2_2	GTTACTGTTGGAAATAACCG
